# Increased hyaluronan by naked mole-rat HAS2 extends lifespan in mice

**DOI:** 10.1101/2023.05.04.539405

**Authors:** Zhihui Zhang, Xiao Tian, J. Yuyang Lu, Kathryn Boit, Julia Ablaeva, Frances Tolibzoda Zakusilo, Stephan Emmrich, Denis Firsanov, Elena Rydkina, Seyed Ali Biashad, Quan Lu, Alexander Tyshkovskiy, Vadim N. Gladyshev, Steve Horvath, Andrei Seluanov, Vera Gorbunova

## Abstract

**Abundant high molecular weight hyaluronic acid (HMW-HA) contributes to cancer resistance and possibly longevity of the longest-lived rodent, the naked mole-rat**^1, 2^**. To study whether the benefits of HMW-HA could be transferred to other animal species, we generated a transgenic mouse overexpressing naked mole-rat hyaluronic acid synthase 2 gene (nmrHAS2). nmrHAS2 mice showed increase in hyaluronan levels in several tissues, and lower incidence of spontaneous and induced cancer, extended lifespan and improved healthspan. The transcriptome signature of nmrHAS2 mice shifted towards that of longer-lived species. The most striking change observed in nmrHAS2 mice was attenuated inflammation across multiple tissues. HMW-HA reduced inflammation via several pathways including direct immunoregulatory effect on immune cells, protection from oxidative stress, and improved gut barrier function during aging. These findings demonstrate that the longevity mechanism that evolved in the naked mole-rat can be exported to other species, and open new avenues for using HMW-HA to improve lifespan and healthspan.**
