## Extended Data Table 2 for "Increased hyaluronan by naked mole-rat HAS2 extends lifespan in mice"

CpG	Gene	Change_during_aging	meanCre	meanHAS	log2FC	pvalue
cg05212802	Rad54b	Gain	0.0477841508194291	0.0767818105223917	0.684232399045329	0.000163587200557959
cg03808378	Wnt5a	Gain	0.660250541270664	0.607394243900738	-0.120380342541022	0.0018398615499404
cg27010468	Snx11	Gain	0.566490061453309	0.510321547943841	-0.150644085788835	0.00362368836629826
cg17943107	Mrps9	Gain	0.925297248500991	0.882565059045283	-0.0682142690031896	0.00371729401059716
cg15696611	Lrrc4	Gain	0.605603585492071	0.493426565120309	-0.295538357257468	0.0050232947858953
cg01524853	Gm28308	Gain	0.198076295203665	0.142810330370363	-0.471955893556858	0.00619364310427738
cg01682788	Taok3	Gain	0.53341047186382	0.444086704139919	-0.26440477004569	0.00653513857620612
cg19401220	Marchf3	Gain	0.625900129979542	0.664176314136353	0.0856337984665346	0.00713844136681583
cg12524200	Gm28308	Gain	0.875543852820552	0.903952234543614	0.0460671018205642	0.00717135447180163
cg22656844	Hoxa2	Gain	0.429675908876816	0.340205655534442	-0.336841765796637	0.00815375353759585
cg14439745	Gk2	Gain	0.721534302188564	0.6825397498514	-0.0801549145971485	0.00957613900457204
cg19128459	Sp8	Gain	0.624138849848166	0.591709981230135	-0.0769767844701049	0.0101186672751709
cg20117682	Lrmda	Gain	0.229713977902182	0.182452926752857	-0.332314352585121	0.0107092391078496
cg10149728	Cnot9	Gain	0.508648232489249	0.457371131422856	-0.153302963962079	0.0120516845255938
cg15241817	Gm11880	Gain	0.766620529491345	0.721171745073132	-0.088169758637398	0.0121472202100953
cg27425459	Usp27x	Gain	0.881470478758335	0.853440504227942	-0.0466216708240907	0.013606409377752
cg10202628	Dlx6	Gain	0.770638495965739	0.741680547730621	-0.0552563236989087	0.0142231674817882
cg16081302	Eri3	Gain	0.833814932295057	0.788888876389154	-0.0799051135407116	0.0151238067905914
cg26317694	Hoxc5	Gain	0.136334144424604	0.0858171960850048	-0.667808255851569	0.0155234701067124
cg19888626	Sgms1	Gain	0.533869068085218	0.381273529196012	-0.485659590840679	0.0156479037950373
cg16357953	Zfp800	Gain	0.197633118146439	0.150144718769512	-0.39647099512583	0.0157874607186417
cg11786975	Ralgapa2	Gain	0.845512830421305	0.8168716854959	-0.049717170194708	0.0176346017634178
cg09258636	Ctnna1	Gain	0.0756759922029707	0.0551249816623794	-0.457129414888138	0.0179445304722563
cg04817397	Bcas3	Gain	0.0691944506994999	0.0903927956680517	0.385551453682222	0.0179569689498215
cg17946572	Gm28308	Gain	0.497324186511727	0.556371735905411	0.161862535915255	0.0180721562602135
cg18861731	Mrps9	Gain	0.572801025775704	0.517153957583701	-0.147440239022283	0.0183413520928539
cg19936176	Gm47104	Gain	0.353724983981216	0.197434223251832	-0.841256033505578	0.0184438581986611
cg06941198	Unc119	Gain	0.816307560133866	0.765275258414428	-0.0931340610774247	0.0185900685959092
cg03756692	Gm18027	Gain	0.297319813638282	0.213831225314883	-0.475543066737572	0.0191618661562401
cg11493054	Zfp407	Gain	0.125498653548727	0.0698687263448381	-0.844953139497752	0.0195294524562835
cg24370974	Mbnl2	Gain	0.863742763467677	0.83409510644824	-0.0503898242974789	0.0203126485274998
cg26107500	Casz1	Gain	0.299439774589318	0.228313981117582	-0.391246659663233	0.0204163716601341
cg21129531	Gm27036	Gain	0.843047752285968	0.803418075408445	-0.0694634315598224	0.0206425585640165
cg07151295	Gm47104	Gain	0.105416627315238	0.126085514552303	0.258300099333446	0.0208614791706637
cg25445920	Hoxb4	Gain	0.189560398988992	0.112606798558286	-0.751363670916184	0.0213132485425221
cg25165498	Rnf220	Gain	0.8334020135145	0.773663511558662	-0.107306352273818	0.0213435695699876
cg19908562	Galnt16	Gain	0.117994552194323	0.0421592568294947	-1.48479891100463	0.0215959212878977
cg14171314	Pax6	Gain	0.398556895458321	0.25613867481816	-0.637860584541389	0.0220320100176347
cg16995119	Rnf44	Gain	0.339508306855163	0.198718642073935	-0.772719653592176	0.0229910915663958
cg07928068	Onecut1	Gain	0.635635658181333	0.617658129757627	-0.0413915243431813	0.0230954243942032
cg08741098	Galnt16	Gain	0.325805261194313	0.167858166229128	-0.956767175844585	0.0231908030419552
cg14935662	Pax2	Gain	0.428990093274517	0.348444462155605	-0.300015605531123	0.0232076833978677
cg09193369	Hoxc5	Gain	0.952539423365692	0.943044783924355	-0.0144525194270539	0.0239877328131397
cg23258673	Rbm19	Gain	0.1075487420601	0.0734367988364454	-0.550415573323001	0.0247380146572328
cg15916108	Prdm13	Gain	0.463861121027626	0.367195616731855	-0.337144093171384	0.0248054530766592
cg20672483	E130114P18Rik	Gain	0.233385049749456	0.139015601527991	-0.747465343710319	0.0249508082209455
cg03342744	Gata3	Gain	0.755068175861735	0.664350424379361	-0.184662493177237	0.0253257051588451
cg16822914	Gm18027	Gain	0.455341494008187	0.397063500745501	-0.197579183997001	0.0254562577306098
cg12385547	Gtdc1	Gain	0.108601335639589	0.0594663051628202	-0.868897502094708	0.0257963545642596
cg18192799	Zfp503	Gain	0.194215370662814	0.130992425356328	-0.568173993305677	0.0258116976030336
cg24396557	Kcnq1	Gain	0.0756396959093328	0.0545375908073027	-0.471892592551583	0.0264491387942271
cg06785707	Gm50360	Gain	0.211018248205226	0.160038600222219	-0.398947848813025	0.02729769738859
cg15330117	Sp8	Gain	0.0806259831405291	0.0348387359781233	-1.21055256661992	0.0274534120164018
cg27565404	Gm9267	Gain	0.546704886938491	0.464285687686884	-0.235749463377871	0.0275021052606735
cg13459195	Pax2	Gain	0.35813065604405	0.233121899934315	-0.619401478410286	0.0277651257828618
cg11829527	Msh5	Gain	0.599436381019744	0.64537872390107	0.106539370887326	0.0277701078211657
cg09753530	Ntrk3	Gain	0.568947352630224	0.527800340047028	-0.108302879209847	0.0293538164355162
cg15055182	Hoxc5	Gain	0.0702178608701343	0.0513504507573831	-0.451461105696316	0.02956348126692
cg19562810	Ostm1	Gain	0.304117815718004	0.258479233670437	-0.23458195580053	0.0298098492034011
cg16425031	Gm28230	Gain	0.745424833348236	0.721758477387058	-0.0465467346423628	0.0298257519459361
cg27419851	Kiz	Gain	0.466017093791882	0.368571372188312	-0.3384388570077	0.0300760960815455
cg19191583	Them7	Gain	0.803630258586425	0.780161829192329	-0.0427584723224292	0.0304618177996536
cg06060272	Gm48316	Gain	0.0770817168354602	0.100906887873271	0.388564045581621	0.0305723265094379
cg07875786	Pbx3	Gain	0.311607127713738	0.240405932100601	-0.37425573854642	0.0307985249669322
cg19786084	Lmo1	Gain	0.158743204696002	0.0756477868883167	-1.06932505446052	0.0308112604706423
cg18243072	Nr4a2	Gain	0.201923292082958	0.138367387098301	-0.54530339393395	0.0308635959311427
cg12887144	Rnf150	Gain	0.764755146431829	0.731153147942635	-0.0648242845291859	0.0308683075173863
cg26234638	Pax2	Gain	0.0698350757327462	0.077405475270103	0.148483784821384	0.0311740517644016
cg13884249	Pax2	Gain	0.225208872702668	0.155327667566979	-0.535948836292234	0.03135323675543
cg06341810	Pax2	Gain	0.176393273934942	0.116705112697588	-0.595927785429093	0.031628820188583
cg24596806	Dlx5	Gain	0.0848286802971737	0.067277964198285	-0.334418066767584	0.0320137652897448
cg23366861	Phox2b	Gain	0.103056537491579	0.0795101136870458	-0.374225738539907	0.0321593112124619
cg14590188	Hoxa13	Gain	0.054575968215684	0.0437922044048443	-0.31759174609169	0.0326561858952267
cg24246880	Poll	Gain	0.324748062777454	0.391521446315823	0.269770416409352	0.0326721066253976
cg12798259	Shox2	Gain	0.504800554029561	0.460738593464737	-0.131765044307106	0.0336694110366019
cg13944639	Gm9267	Gain	0.107111177918792	0.0711769507287568	-0.589627011653421	0.0348652323357321
cg03681470	Klhl14	Gain	0.0847285788876645	0.0665162100827143	-0.349142701597212	0.034870560120977
cg12315391	Hes1	Gain	0.322424013212745	0.275788303873331	-0.225397921900786	0.0351318572557826
cg11793825	Zic4	Gain	0.0815218096711025	0.046982798855753	-0.795053417657661	0.0361115865327438
cg01072588	Gm15506	Gain	0.845319334032342	0.779150124029061	-0.117595118719288	0.0363880561431557
cg11332125	Zfp618	Gain	0.218298801832801	0.0756393726411063	-1.52909490926849	0.0365280641479365
cg25290081	Cdon	Gain	0.303227035664282	0.229617267574544	-0.401167250659334	0.0366345819591322
cg11848212	Lhfpl3	Gain	0.273125904821533	0.187819654637673	-0.540218110400471	0.0367927713369439
cg24686610	Akt3	Gain	0.212527914263456	0.148674264371334	-0.515497405624014	0.037388063876598
cg19255049	Bcl11a	Gain	0.931494426521052	0.944967471987861	0.0207175322082127	0.0375796000045289
cg06486970	Msx1	Gain	0.645753194888534	0.593117044978643	-0.122666043641705	0.0376351718188775
cg12126703	Myo18a	Gain	0.802358126126766	0.776078064060145	-0.0480445384422967	0.0380877301567604
cg25548142	Nxph1	Gain	0.613832787300555	0.573005726664866	-0.0992961505968077	0.0384652630966892
cg25200027	Gm12933	Gain	0.61176840211019	0.514285561224689	-0.250415943487616	0.0384752398173235
cg04446004	Olig2	Gain	0.277214192651845	0.17222483669269	-0.686707911594143	0.0385798745345166
cg24717141	Vax1	Gain	0.133394269194757	0.152778932723753	0.195748930657788	0.0386251770939946
cg23720268	Hoxd8	Gain	0.585586863633593	0.519312328935334	-0.173280713570328	0.0389272635979873
cg17959247	Pogz	Gain	0.242562890732959	0.187530653523417	-0.371232415990385	0.0389641339557279
cg00266822	Tjp1	Gain	0.607452565609963	0.664344609338598	0.129160034781412	0.0390519823749532
cg00059486	Hoxa7	Gain	0.18777082382663	0.0854830234371382	-1.13526307132422	0.0394399099032529
cg18295954	Cacna2d2	Gain	0.106918718959361	0.0796341624733409	-0.425055082932677	0.0396398643956177
cg00798698	Gm47062	Gain	0.586157319921045	0.491722577914342	-0.253443324983089	0.040107172993887
cg20189913	Celf4	Gain	0.375985555206998	0.435785747583707	0.21294177692128	0.0402121917476042
cg19628290	Sptan1	Gain	0.202507121754098	0.156056680717725	-0.375902525754056	0.0404560299118984
cg19754710	Dmrt3	Gain	0.17708160523452	0.0935565714113115	-0.920503459552387	0.0407303268068943
cg07289766	Celf4	Gain	0.803929765623648	0.742447548861523	-0.114780359045431	0.0408447091418598
cg04590273	Hoxc4	Gain	0.905928966514234	0.890826089559472	-0.0242541227820737	0.0409279294422272
cg15091323	Pax2	Gain	0.113627514772484	0.0861755521831091	-0.398961681071972	0.0411331734142487
cg07304121	Sall3	Gain	0.135542781826438	0.0492433156534355	-1.46074847634961	0.0415373838037377
cg14259514	Cerkl	Gain	0.185205496085242	0.149201139292336	-0.311868360100924	0.043003451628335
cg02739710	Gnao1	Gain	0.219262635482236	0.169554807829676	-0.370908290040214	0.0432114100442917
cg07382554	Sp8	Gain	0.289426204560482	0.118541564386158	-1.28780254704648	0.0434178262435846
cg26512254	En1	Gain	0.206425966349372	0.130231787115783	-0.664542832919631	0.0435150405456247
cg19964527	Foxp2	Gain	0.131390494863794	0.0940830173548934	-0.481854676072583	0.0435621134337602
cg12029983	Hoxc5	Gain	0.801485898361897	0.772321381035075	-0.0534758256265354	0.0436427589650904
cg08849105	Gnao1	Gain	0.0814015992577261	0.033246622762857	-1.29184934156648	0.0438982876770361
cg13054821	Six1	Gain	0.225857481437076	0.17203578437249	-0.392704018748852	0.0439407249700316
cg09673208	Tenm4	Gain	0.146923333075568	0.110386808821951	-0.412495749311542	0.0442999013832721
cg20457391	Hoxa10	Gain	0.342935555063562	0.238254758211017	-0.525432461929918	0.0444763640239909
cg12321152	Pax2	Gain	0.536635694076547	0.457747225780207	-0.229391875526378	0.0445806893820324
cg11000391	Nr2f1	Gain	0.225443405100808	0.167364577379687	-0.429771092825127	0.0446147618344285
cg09428433	Zfp608	Gain	0.201176931274461	0.0988715079491919	-1.02483814152474	0.0447025107768484
cg06045699	Cacng4	Gain	0.421620999312678	0.309902904279754	-0.444130448510499	0.0448012410433881
cg10664079	Lhfpl3	Gain	0.744989405953818	0.718170576128155	-0.0528933638752375	0.0449739254407163
cg19166078	Lhfpl3	Gain	0.802788875935519	0.778346718310857	-0.0446076718632174	0.0450441573875242
cg24966735	Bcl11b	Gain	0.138342718436737	0.0516832579967647	-1.42047778852179	0.0451126168571628
cg03601723	Tcf20	Gain	0.0332100772445307	0.0234935822274948	-0.49935437073866	0.0452739399974425
cg09639722	Zic4	Gain	0.562172980246048	0.510594607657844	-0.138835813388189	0.0454636660109552
cg07069838	Pou4f3	Gain	0.631209095636416	0.585163365473835	-0.109278543079366	0.0456561723354587
cg23507108	Ppp6r2	Gain	0.66554542827721	0.566118822477543	-0.233432252256619	0.0456954559349178
cg02994039	Ephb1	Gain	0.128651037302304	0.0791159553693959	-0.701422510986696	0.0461480812058627
cg23972738	Runx2	Gain	0.60718396474634	0.669790307995268	0.141575809290376	0.0463325656813237
cg05575546	Fezf1	Gain	0.151319754520212	0.100391413755426	-0.591964456870051	0.0465128327138311
cg04927884	Hoxc4	Gain	0.132953899197351	0.167133821936109	0.330077624697371	0.0465293321798656
cg21450190	Hoxb4	Gain	0.172670369010188	0.113930709224872	-0.599863863524148	0.0465845311622072
cg04265576	Nkx2-2	Gain	0.154311146868857	0.102818398518652	-0.585743834437701	0.0470041260664903
cg21526720	Gm28308	Gain	0.246737377091224	0.185092512681947	-0.414729742482977	0.0472847062097555
cg04860548	Meis1	Gain	0.181362554820013	0.113350814759528	-0.678081858176784	0.0479077246513979
cg00096922	Slc38a6	Gain	0.226886015129689	0.115894674058271	-0.969153417675563	0.0483421683487663
cg10492508	Otud7a	Gain	0.277101303625327	0.207947877497365	-0.414191538386534	0.0488716208228036
cg10313530	Isl2	Gain	0.282648908594599	0.226582973967077	-0.318971668878176	0.0489972084783527
cg08824506	Isl2	Gain	0.206597623322039	0.0933313965780967	-1.14638926883471	0.0490139471735188
cg07704742	Celf4	Gain	0.731201835584566	0.702210991978949	-0.058365112637565	0.0490540937051529
cg08212459	Klf12	Gain	0.354087767269438	0.240679917486516	-0.556991236283575	0.0491671225324248
cg20096325	Trabd2b	Gain	0.223827781909342	0.122246519181844	-0.872595730539017	0.0492444334471425
cg15358663	Zfp827	Gain	0.2040982671602	0.136757864227743	-0.577640136389075	0.0496094310590536
cg17389888	Rpl17-ps6	Gain	0.289143073622234	0.169484133131735	-0.770633326413	0.0496096582988155
cg21630674	Mboat2	Gain	0.870500120589774	0.847716346985147	-0.0382628900840847	0.0499128629980845
cg13071254	Tsc22d1	Gain	0.309380896894433	0.231412493675602	-0.418917362673042	0.0499240100973463
cg22964079	Fgf5	Gain	0.703597548998905	0.670666169235955	-0.0691556278831609	0.0499956599178156
cg03376395	Sfrp5	Loss	0.807121866509828	0.756987045693595	-0.0925179094002225	0.00141355191222883
cg07833128	Tshz3	Loss	0.401102796355541	0.479672877067489	0.258078840988492	0.00679635421907271
cg08001107	Virma	Loss	0.58947702111221	0.519098473121081	-0.183427331235777	0.00950750159871226
cg19950040	Dnajb5	Loss	0.559580395812606	0.597462639580724	0.0945030811817779	0.011083309529549
cg01461078	Elavl4	Loss	0.573910819376417	0.649293061969466	0.178043221135721	0.0206947938857087
cg11765450	Ahdc1	Loss	0.786909853348586	0.832278750451476	0.080868429807999	0.0267213391009195
cg11015311	Izumo3	Loss	0.771522435114268	0.843974112957596	0.129490638566129	0.0282016300302397
cg21843028	Aktip	Loss	0.766059922816133	0.838491167457791	0.130338339532635	0.0287845025841113
cg08793742	Med13l	Loss	0.356694708992702	0.4035165471343	0.177938019938635	0.0297916075887809
cg19202923	Spry2	Loss	0.860231795567094	0.839516167356053	-0.03516734785323	0.030234935318129
cg05892496	Prpf40b	Loss	0.759737840830217	0.781870788386215	0.0414285276762958	0.0312904497549656
cg12543164	Dchs1	Loss	0.6426537074798	0.595768146909594	-0.109290562793736	0.0316950211854998
cg10026253	Lmo4	Loss	0.938589708137223	0.94525125911142	0.0102032249862242	0.0397285375872879
cg00851590	P3h1	Loss	0.562931780557253	0.653897239090956	0.216103833419474	0.0403206841186531
cg15811097	Gm10364	Loss	0.843318630777593	0.909113623466821	0.108382790473971	0.0431594238614533
cg04847116	Ptprf	Loss	0.684127176885937	0.745598785406885	0.124134967737851	0.0442584755074268
cg11914037	Slc6a9	Loss	0.79438553817046	0.861117639703914	0.11637098294712	0.0443542064906277
cg13966205	Dock9	Loss	0.531482018888968	0.546430952997954	0.0400183252107347	0.0450708098551471
cg20786720	Hectd1	Loss	0.548229506233203	0.606572365216931	0.14589979435656	0.0463344796640793
cg24364547	Rps6kc1	Loss	0.87398845441648	0.898304911168619	0.0395909997938359	0.0472133916022639
